# Development of an in vitro senescent hepatic cell model for metabolic studies in aging

**DOI:** 10.1101/2020.03.31.014035

**Authors:** Brijesh Kumar Singh, Madhulika Tripathi, Reddemma Sandireddy, Keziah Tikno, Jin Zhou, Paul Michael Yen

**Author notes:** Contact Cardiovascular and Metabolic Disorders Program, Duke-NUS Medical School, Singapore 169857.

## Abstract

Although aging in the liver contributes to the development of chronic liver diseases such as NAFLD and insulin resistance, little known about the molecular and metabolic details of aging in hepatic cells. To examine these issues, we used sequential oxidative stress with hydrogen peroxide to induce premature senescence in AML12 hepatic cells. The senescent cells exhibited molecular and metabolic signatures, increased SA-βGal and γH2A.X staining, and elevated senescence and pro-inflammatory gene expression that resembled livers from aged mice. Metabolic phenotyping showed fuel switching towards glycolysis and mitochondrial glutamine oxidation as well as impaired energy production. The senescent AML12 cells also had increased mTOR signaling and decreased autophagy which likely contributed to the fuel switching from β-oxidation that occurred in normal AML12 cells. Additionally, senescence activated secretory proteins from conditioned media of senescent cells sensitized normal AML12 cells to palmitate-induced toxicity, a known pathological effect of hepatic aging. In summary, we have generated senescent AML12 cells which displayed the molecular hallmarks of aging, and also exhibited the aberrant metabolic phenotype, mitochondrial function, and cell signaling that occur in the aged liver.
