## Supplementary material for "Development of an in vitro senescent hepatic cell model for metabolic studies in aging": liked to Supplementary figure 1 and 2.

### Sheet: Pathways Up
Term	P-value	Genes
KEGG
MAPK signaling pathway	0.00216213	PRKCG;DUSP4;DUSP5;CSF1R;FLT1;RASGRP2;AREG;EREG;PPP3CA;CACNB2;DUSP10;FLNC;HSPA1B;EPHA2;HSPA1A
ECM-receptor interaction	0.00225764	RELN;VWF;ITGB4;TNC;COL4A6;COL6A3;ITGA6
PI3K-Akt signaling pathway	0.0055532	CSF1R;FLT1;SYK;VWF;ITGB4;TNC;AREG;EREG;GHR;RELN;PPP2R2B;COL4A6;MDM2;COL6A3;ITGA6;EPHA2
ErbB signaling pathway	0.0368864	PRKCG;BTC;CAMK2D;AREG;EREG
REACTOME
Extracellular matrix organization Homo sapiens R-HSA-1474244	1.22e-06	FGA;ITGB4;SDC3;COL11A2;FGG;TNC;PLG;ICAM5;NID1;KLK7;MMP10;ACAN;MMP25;MMP13;CTSL;COL4A6;COL20A1;COL6A3;ITGA6;MATN3;JAM2
Collagen formation Homo sapiens R-HSA-1474290	0.000539504	MMP13;ITGB4;CTSL;COL11A2;COL4A6;COL20A1;COL6A3;ITGA6
Glutamate Binding, Activation of AMPA Receptors and Synaptic Plasticity Homo sapiens R-HSA-399721	0.00443396	PRKCG;CAMK2D;MDM2;AKAP5
Activation of Matrix Metalloproteinases Homo sapiens R-HSA-1592389	0.00498134	MMP25;MMP13;PLG;MMP10
Diseases of glycosylation Homo sapiens R-HSA-3781865	0.0126599	ACAN;SPON1;MUC2;SDC3;SSPO;MUC4
Synthesis of bile acids and bile salts via 7alpha-hydroxycholesterol Homo sapiens R-HSA-193368	0.0149145	ABCB11;CYP7A1;SLC27A2
MAPK1/MAPK3 signaling Homo sapiens R-HSA-5684996	0.017352	BTC;DUSP4;DUSP5;FGA;CAMK2D;DUSP10;VWF;FGG;GFRA1;IRS2;EREG
Prolonged ERK activation events Homo sapiens R-HSA-169893	0.0178356	BTC;DUSP4;DUSP5;FGA;CAMK2D;DUSP10;VWF;FGG;GFRA1;IRS2;EREG
Urea cycle Homo sapiens R-HSA-70635	0.0190858	CPS1;ARG1
Synthesis of bile acids and bile salts Homo sapiens R-HSA-192105	0.0205432	ABCB11;CYP7A1;SLC27A2
MAPK family signaling cascades Homo sapiens R-HSA-5683057	0.0228655	BTC;DUSP4;DUSP5;FGA;CAMK2D;DUSP10;VWF;FGG;GFRA1;IRS2;MMP10;EREG
IRS-mediated signalling Homo sapiens R-HSA-112399	0.0228655	BTC;DUSP4;DUSP5;FGA;CAMK2D;DUSP10;VWF;RRAGD;FGG;GFRA1;IRS2;EREG
Signalling to ERKs Homo sapiens R-HSA-187687	0.023838	BTC;DUSP4;DUSP5;FGA;CAMK2D;DUSP10;VWF;FGG;GFRA1;IRS2;EREG
Insulin receptor signalling cascade Homo sapiens R-HSA-74751	0.0245552	BTC;DUSP4;DUSP5;FGA;CAMK2D;DUSP10;VWF;RRAGD;FGG;GFRA1;IRS2;EREG
Signaling by Type 1 Insulin-like Growth Factor 1 Receptor (IGF1R) Homo sapiens R-HSA-2404192	0.0251382	BTC;DUSP4;DUSP5;FGA;CAMK2D;DUSP10;VWF;RRAGD;FGG;GFRA1;IRS2;EREG
Signaling by Interleukins Homo sapiens R-HSA-449147	0.0262474	DUSP4;DUSP5;CSF1R;FGA;CAMK2D;VWF;SYK;IL24;FGG;IRS2;GFRA1;EREG;BTC;DUSP10;HAVCR2
Chemokine receptors bind chemokines Homo sapiens R-HSA-380108	0.033873	CXCL12;CXCR2;CCR9;ACKR3
Signaling by Insulin receptor Homo sapiens R-HSA-74752	0.0415075	BTC;DUSP4;DUSP5;FGA;CAMK2D;DUSP10;VWF;RRAGD;FGG;GFRA1;IRS2;EREG
Diseases associated with O-glycosylation of proteins Homo sapiens R-HSA-3906995	0.0465328	SPON1;MUC2;SSPO;MUC4
Cell-extracellular matrix interactions Homo sapiens R-HSA-446353	0.0467039	PARVB;FLNC
Collagen biosynthesis and modifying enzymes Homo sapiens R-HSA-1650814	0.0488657	COL11A2;COL4A6;COL20A1;COL6A3
MAP2K and MAPK activation Homo sapiens R-HSA-5674135	0.0497569	FGA;VWF;FGG
GO BP
extracellular matrix organization (GO:0030198)	7.42305e-07	FGA;VWF;ITGB4;COL11A2;FGG;TNC;PLG;ICAM5;NID1;KLK7;MMP10;ACAN;MMP13;CTSL;COL4A6;COL6A3;ITGA6;MATN3;JAM2
cAMP metabolic process (GO:0046058)	0.00168874	ADORA2A;PDE2A;ADCY8;EPHA2
regulation of ERK1 and ERK2 cascade (GO:0070372)	0.00319868	DUSP4;CSF1R;FGA;NDRG4;FLT1;SYK;FGG;DUSP10;P2RY1;F2RL1;SPRY2;ACKR3;EPHA2
negative regulation of extrinsic apoptotic signaling pathway (GO:2001237)	0.00634379	LGALS3;FGA;FGG;ITGA6;HSPA1B;HSPA1A
positive regulation of cellular senescence (GO:2000774)	0.00930121	HMGA1;HMGA2
positive regulation of tumor necrosis factor-mediated signaling pathway (GO:1903265)	0.00930121	HSPA1B;HSPA1A
negative regulation of intrinsic apoptotic signaling pathway (GO:2001243)	0.0113583	CXCL12;PLAUR;MDM2;ACKR3;HSPA1A
regulation of calcium ion import (GO:0090279)	0.0117183	LGALS3;CXCL12;STC1
negative regulation of intrinsic apoptotic signaling pathway (GO:2001243)	0.0113583	CXCL12;PLAUR;MDM2;ACKR3;HSPA1A
cellular response to unfolded protein (GO:0034620)	0.0117183	PACRG;HSPA1B;HSPA1A
regulation of insulin secretion involved in cellular response to glucose stimulus (GO:0061178)	0.0117183	NR1D1;ADRA2A;CFTR
positive regulation of cell aging (GO:0090343)	0.0122234	HMGA1;HMGA2
regulation of chemokine secretion (GO:0090196)	0.0122234	CSF1R;F2RL1
interleukin-1 beta secretion (GO:0050702)	0.0122234	AIM2;F2RL1
positive regulation of ERK1 and ERK2 cascade (GO:0070374)	0.0132284	CSF1R;FGA;NDRG4;FLT1;FGG;P2RY1;F2RL1;SPRY2;ACKR3;EPHA2
interleukin-1 beta production (GO:0032611)	0.0154904	AIM2;F2RL1
interleukin-1 secretion (GO:0050701)	0.0154904	AIM2;F2RL1
bile acid biosynthetic process (GO:0006699)	0.0185549	ABCB11;CYP7A1;SLC27A2
cellular response to sterol (GO:0036315)	0.0229938	CYP7A1;DYNAP
urea cycle (GO:0000050)	0.0229938	CPS1;ARG1
positive regulation of MAPK cascade (GO:0043410)	0.0257314	TENM1;CSF1R;FGA;NDRG4;FLT1;FGG;P2RY1;F2RL1;SPRY2;ACKR3;ADRA2A;EPHA2
cellular response to cAMP (GO:0071320)	0.0271823	PDE2A;AKAP6;CFTR
regulation of superoxide anion generation (GO:0032928)	0.0316867	SYK;F2RL1
cAMP biosynthetic process (GO:0006171)	0.0364425	ADORA2A;ADCY8
regulation of toll-like receptor 4 signaling pathway (GO:0034143)	0.0467039	F2RL1;NR1D1
inflammatory response (GO:0006954)	0.050964	AOC3;CSF1R;MMP25;SYK;ADORA2A;KRT16;CXCR2;C3AR1;CDO1;S100A8

### Sheet: Pathways Down
Term	P-value	Genes
KEGG
Metabolism of xenobiotics by cytochrome P450	2.02034e-05	GSTM4;ALDH3A1;GSTM2;GSTM1;CYP2S1;MGST1;CYP1B1;GSTT2;GSTT1;UGT1A6A;GSTM7;UGT1A6B
Glutathione metabolism	0.000360382	GSTM4;GSTM2;GGT7;GSTM1;GGT6;MGST1;GSTT2;GSTT1;GGT1;GSTM7
REACTOME
Glutathione conjugation Homo sapiens R-HSA-156590	3.07229e-06	GSTM4;GSTZ1;GGT7;GSTM2;GGT6;GSTM1;MGST1;GSTT2;GSTT1;GGT1
Nuclear Receptor transcription pathway Homo sapiens R-HSA-383280	0.00571758	THRB;NR5A2;NR1I3;NR1I2;ESRRB;RORA;ESR1
Bile acid and bile salt metabolism Homo sapiens R-HSA-194068	0.0158045	ACOX2;SLC10A2;AKR1D1;ALB;BAAT
Glutathione synthesis and recycling Homo sapiens R-HSA-174403	0.0199085	GGT7;GGT6;GGT1
GO BP
response to interferon-gamma (GO:0034341)	0.000134664	IFITM3;GBP6;CCL7;CCL20;UBD;CASP1;CCL2;MEFV;IL12RB1;CCL17;CXCL16
glutathione derivative biosynthetic process (GO:1901687)	0.00024831	GSTM4;GSTZ1;GSTM2;GSTM1;MGST1;GSTT1
response to lipid (GO:0033993)	0.000974345	FOXA1;CDKN2D;CXCL9;NR1I3;NR1I2;CXCL1;IRAK3;PPBP;ESR1;CXCL2;CXCL5;CXCL11;SLPI;HSD17B2;ALPL
glutathione metabolic process (GO:0006749)	0.00102626	GSTM4;GSTZ1;GSTM2;GSTM1;MGST1;GSTT2;GSTT1;GGT1
fatty acid metabolic process (GO:0006631)	0.00190058	PER2;PHYH;HPGD;ACOT12;ANGPTL3;PNPLA3;ACOT1;LPL;GGT1;BAAT;PPARGC1A;ACOT4
negative regulation of lipase activity (GO:0060192)	0.00370953	RGS2;ANGPTL3;PLIN5
lipid homeostasis (GO:0055088)	0.00456563	MLXIPL;ACOX2;NR1I3;NR1I2;ANGPTL3;PNPLA3;APOA1
regulation of defense response (GO:0031347)	0.00459198	ACE2;BST1;CASP12;CASP4;CASP1;TNFAIP3;GGT1;PIK3AP1;BIRC3
triglyceride homeostasis (GO:0070328)	0.00611337	MLXIPL;ANGPTL3;LPL;APOA1;RORA
regulation of cholesterol homeostasis (GO:2000188)	0.0128222	NR1I3;NR1I2;RORA
triglyceride catabolic process (GO:0019433)	0.0131137	FABP1;PNPLA3;LPL;APOA1
cellular response to lipid (GO:0071396)	0.0208423	FZD4;NR1I3;NR1I2;TNFAIP3;RORA;ESR1;AQP1;TNIP3;PDK4;PDE4B;CASP1;CCL2;MGARP;BRINP3
negative regulation of TOR signaling (GO:0032007)	0.0269276	PREX2;DEPTOR;SESN3;DDIT4;RNF152
negative regulation of lipid storage (GO:0010888)	0.0287514	CRP;NFKBIA;ITGB3
regulation of lipid biosynthetic process (GO:0046890)	0.0300174	C3;MLXIPL;PDK4;APOA1
